# PRMT5 promotes symmetric dimethylation of RNA processing proteins and modulates activated T cell alternative splicing and Ca^2+^/NFAT signaling

**DOI:** 10.1101/2021.08.24.457384

**Authors:** Shouvonik Sengupta, Kelsi O. West, Shridhar Sanghvi, Georgios Laliotis, Laura M. Agosto, Kristen Lynch, Philip Tsichlis, Harpreet Singh, Kristin Patrick, Mireia Guerau-de-Arellano

## Abstract

Protein Arginine Methyltransferase (PRMT) 5 is the major type 2 methyltransferase catalyzing symmetric dimethylation (SDM) of arginine. PRMT5 inhibition or deletion in CD4 Th cells reduces TcR engagement-induced IL-2 production and Th cell expansion and confers protection against experimental autoimmune encephalomyelitis (EAE), the animal model of Multiple Sclerosis. However, the mechanisms by which PRMT5 modulates T helper (Th) cell proliferation are still not completely understood and neither are the methylation targets in T cells. In this manuscript, we uncover the role of PRMT5 on alternative splicing (AS) in activated T cells and identify several targets of PRMT5 SDM involved in splicing. In addition, we find a possible link between PRMT5 mediated AS of *Trpm4* (Transient Receptor Potential Cation Channel Subfamily M Member 4) and TcR/NFAT signaling/IL-2 production. This understanding may guide development of drugs targeting these processes to benefit patients with T cell-mediated diseases.
