## Supplementary material for "PRMT5 promotes symmetric dimethylation of RNA processing proteins and modulates activated T cell alternative splicing and Ca^2+^/NFAT signaling": Table for Mass spectrometry targets

### Sheet: 33118
									Quantitative Value (Normalized Total Spectra)	Quantitative Value (Normalized Total Spectra)	Quantitative Value (Normalized Total Spectra)	Quantitative Value (Normalized Total Spectra)	Quantitative Value (Normalized Total Spectra)	Quantitative Value (Normalized Total Spectra)	Quantitative Value (Normalized Total Spectra)	Quantitative Value (Normalized Total Spectra)	Quantitative Value (Normalized Total Spectra)	Quantitative Value (Normalized Total Spectra)	Quantitative Value (Normalized Total Spectra)	Quantitative Value (Normalized Total Spectra)
CCPF-Guerau Lab									KO_48HR	KO_48HR	KO_48HR	KO_REST	KO_REST	KO_REST	WT_48HR	WT_48HR	WT_48HR	WT_REST	WT_REST	WT_REST
#	Visible?	Starred?	Identified Proteins (121)	Accession Number	Alternate ID	Molecular Weight	Protein Grouping Ambiguity	Taxonomy	KO_1_48HR	KO_2_48HR	KO_3_48HR	KO_1_REST	KO_2_REST	KO_3_REST	WT_1_48HR	WT_2_48HR	WT_3_48HR	WT_1_REST	WT_2_REST	WT_3_REST
1	TRUE	Empty	Myosin-9 OS=Mus musculus OX=10090 GN=Myh9 PE=1 SV=4	MYH9_MOUSE	Myh9	226 kDa	TRUE	unknown	242	198	205	174	267	352	303	245	231	316	381	523
2	TRUE	Empty	Histone H2A type 2-A OS=Mus musculus OX=10090 GN=Hist2h2aa1 PE=1 SV=3	H2A2A_MOUSE (+1)	Hist2h2aa1	14 kDa	TRUE	unknown	43	36	40	21	13	13	53	43	46	20	18	20
3	TRUE	Empty	Histone H1.3 OS=Mus musculus OX=10090 GN=Hist1h1d PE=1 SV=2	H13_MOUSE	Hist1h1d	22 kDa	TRUE	unknown	38	31	39	15	6	8	55	50	52	16	15	21
4	TRUE	Empty	Actin, cytoplasmic 1 OS=Mus musculus OX=10090 GN=Actb PE=1 SV=1	ACTB_MOUSE (+1)	Actb	42 kDa	TRUE	unknown	24	19	23	23	27	34	30	24	21	26	34	46
5	TRUE	Empty	Small nuclear ribonucleoprotein Sm D1 OS=Mus musculus OX=10090 GN=Snrpd1 PE=1 SV=1	SMD1_MOUSE	Snrpd1	13 kDa		unknown	12	9	10	17	12	13	29	34	28	30	24	29
6	TRUE	Empty	Histone H4 OS=Mus musculus OX=10090 GN=Hist1h4a PE=1 SV=2	H4_MOUSE	Hist1h4a	11 kDa		unknown	26	30	25	14	3	6	42	24	32	14	12	13
7	TRUE	Empty	Myosin light polypeptide 6 OS=Mus musculus OX=10090 GN=Myl6 PE=1 SV=3	MYL6_MOUSE	Myl6	17 kDa		unknown	18	14	16	13	19	25	19	21	12	22	25	34
8	TRUE	Empty	60S ribosomal protein L6 OS=Mus musculus OX=10090 GN=Rpl6 PE=1 SV=3	RL6_MOUSE	Rpl6	34 kDa		unknown	19	23	21	2	0	1	45	25	38	3	1	4
9	TRUE	Empty	Complement C4-B OS=Mus musculus OX=10090 GN=C4b PE=1 SV=3	CO4B_MOUSE	C4b	193 kDa		unknown	14	12	13	17	13	10	17	12	16	16	14	13
10	TRUE	Empty	Complement C1q subcomponent subunit C OS=Mus musculus OX=10090 GN=C1qc PE=1 SV=2	C1QC_MOUSE	C1qc	26 kDa		unknown	14	16	13	14	12	13	15	14	13	14	13	13
11	TRUE	Empty	Keratin, type II cytoskeletal 5 OS=Mus musculus OX=10090 GN=Krt5 PE=1 SV=1	K2C5_MOUSE	Krt5	62 kDa	TRUE	unknown	15	14	14	11	16	1	9	6	12	22	21	14
12	TRUE	Empty	Histone H2B type 1-B OS=Mus musculus OX=10090 GN=Hist1h2bb PE=1 SV=3	H2B1B_MOUSE (+7)	Hist1h2bb	14 kDa		unknown	17	20	16	8	8	5	21	16	17	9	8	8
13	TRUE	Empty	40S ribosomal protein S4, X isoform OS=Mus musculus OX=10090 GN=Rps4x PE=1 SV=2	RS4X_MOUSE	Rps4x	30 kDa		unknown	13	17	18	2	2	8	21	15	23	5	9	9
14	TRUE	Empty	Histone H2A type 1-B OS=Mus musculus OX=10090 GN=Hist1h2ab PE=1 SV=1	H2A1B_MOUSE (+13)	Hist1h2ab	14 kDa	TRUE	unknown	55	49	49	26	0	0	69	58	55	21	20	24
15	TRUE	Empty	Myosin regulatory light chain 12B OS=Mus musculus OX=10090 GN=Myl12b PE=1 SV=2	ML12B_MOUSE	Myl12b	20 kDa		unknown	5	6	7	6	11	15	10	10	7	12	13	25
16	TRUE	Empty	40S ribosomal protein S18 OS=Mus musculus OX=10090 GN=Rps18 PE=1 SV=3	RS18_MOUSE	Rps18	18 kDa		unknown	12	11	13	4	1	7	18	17	16	8	8	8
17	TRUE	Empty	60S ribosomal protein L7a OS=Mus musculus OX=10090 GN=Rpl7a PE=1 SV=2	RL7A_MOUSE	Rpl7a	30 kDa		unknown	17	16	17	1	0	0	26	20	20	1	0	1
18	TRUE	Empty	60S ribosomal protein L7 OS=Mus musculus OX=10090 GN=Rpl7 PE=1 SV=2	RL7_MOUSE	Rpl7	31 kDa		unknown	14	12	13	2	0	2	26	17	24	2	2	2
19	TRUE	Empty	ADP/ATP translocase 2 OS=Mus musculus OX=10090 GN=Slc25a5 PE=1 SV=3	ADT2_MOUSE	Slc25a5	33 kDa	TRUE	unknown	21	15	18	0	0	0	25	13	20	1	0	0
20	TRUE	Empty	Histone H1.5 OS=Mus musculus OX=10090 GN=Hist1h1b PE=1 SV=2	H15_MOUSE	Hist1h1b	23 kDa	TRUE	unknown	12	14	12	2	0	0	27	16	18	3	1	5
21	TRUE	Empty	60S ribosomal protein L13 OS=Mus musculus OX=10090 GN=Rpl13 PE=1 SV=3	RL13_MOUSE	Rpl13	24 kDa		unknown	15	14	12	3	0	0	19	11	13	5	0	2
22	TRUE	Empty	60S ribosomal protein L18 OS=Mus musculus OX=10090 GN=Rpl18 PE=1 SV=3	RL18_MOUSE	Rpl18	22 kDa		unknown	12	10	13	0	0	0	20	17	18	2	0	2
23	TRUE	Empty	Small nuclear ribonucleoprotein Sm D3 OS=Mus musculus OX=10090 GN=Snrpd3 PE=1 SV=1	SMD3_MOUSE	Snrpd3	14 kDa		unknown	2	3	3	9	6	8	8	11	12	11	9	11
24	TRUE	Empty	60S ribosomal protein L12 OS=Mus musculus OX=10090 GN=Rpl12 PE=1 SV=2	RL12_MOUSE	Rpl12	18 kDa		unknown	13	12	11	0	0	0	20	13	20	3	0	1
25	TRUE	Empty	Elongation factor 1-alpha 1 OS=Mus musculus OX=10090 GN=Eef1a1 PE=1 SV=3	EF1A1_MOUSE	Eef1a1	50 kDa		unknown	10	9	8	2	0	0	19	18	20	0	0	0
26	TRUE	Empty	Glyceraldehyde-3-phosphate dehydrogenase OS=Mus musculus OX=10090 GN=Gapdh PE=1 SV=2	G3P_MOUSE	Gapdh	36 kDa		unknown	6	5	9	6	2	4	6	8	13	7	9	10
27	TRUE	Empty	Histone H1.4 OS=Mus musculus OX=10090 GN=Hist1h1e PE=1 SV=2	H14_MOUSE	Hist1h1e	22 kDa	TRUE	unknown	34	26	34	14	2	7	48	44	45	14	14	17
28	TRUE	Empty	Small nuclear ribonucleoprotein Sm D2 OS=Mus musculus OX=10090 GN=Snrpd2 PE=1 SV=1	SMD2_MOUSE	Snrpd2	14 kDa		unknown	1	0	1	3	0	6	9	9	11	11	11	14
29	TRUE	Empty	Histone H3.2 OS=Mus musculus OX=10090 GN=Hist1h3b PE=1 SV=2	H32_MOUSE	Hist1h3b	15 kDa	TRUE	unknown	3	6	4	1	1	1	28	11	13	2	2	2
30	TRUE	Empty	60S ribosomal protein L23 OS=Mus musculus OX=10090 GN=Rpl23 PE=1 SV=1	RL23_MOUSE	Rpl23	15 kDa		unknown	9	9	9	1	0	0	14	11	13	1	1	2
31	TRUE	Empty	40S ribosomal protein S10 OS=Mus musculus OX=10090 GN=Rps10 PE=1 SV=1	RS10_MOUSE	Rps10	19 kDa		unknown	3	6	7	3	0	4	11	12	13	6	1	3
32	TRUE	Empty	60S ribosomal protein L4 OS=Mus musculus OX=10090 GN=Rpl4 PE=1 SV=3	RL4_MOUSE	Rpl4	47 kDa		unknown	10	8	6	0	0	0	17	11	16	0	0	1
33	TRUE	Empty	40S ribosomal protein S3 OS=Mus musculus OX=10090 GN=Rps3 PE=1 SV=1	RS3_MOUSE	Rps3	27 kDa		unknown	6	8	9	0	0	0	12	12	14	2	2	2
34	TRUE	Empty	Keratin, type II cytoskeletal 1b OS=Mus musculus OX=10090 GN=Krt77 PE=1 SV=1	K2C1B_MOUSE	Krt77	61 kDa	TRUE	unknown	10	8	8	7	7	2	4	5	7	11	10	8
35	TRUE	Empty	Keratin, type I cytoskeletal 10 OS=Mus musculus OX=10090 GN=Krt10 PE=1 SV=3	K1C10_MOUSE	Krt10	58 kDa	TRUE	unknown	5	8	4	4	6	0	2	2	3	14	15	3
36	TRUE	Empty	Probable ATP-dependent RNA helicase DDX5 OS=Mus musculus OX=10090 GN=Ddx5 PE=1 SV=2	DDX5_MOUSE	Ddx5	69 kDa		unknown	6	6	9	2	1	2	15	7	12	2	1	2
37	TRUE	Empty	40S ribosomal protein S16 OS=Mus musculus OX=10090 GN=Rps16 PE=1 SV=4	RS16_MOUSE	Rps16	16 kDa		unknown	7	9	10	0	0	0	14	10	11	0	0	0
38	TRUE	Empty	40S ribosomal protein S25 OS=Mus musculus OX=10090 GN=Rps25 PE=1 SV=1	RS25_MOUSE	Rps25	14 kDa		unknown	9	9	10	0	0	0	12	9	10	0	0	1
39	TRUE	Empty	40S ribosomal protein S2 OS=Mus musculus OX=10090 GN=Rps2 PE=1 SV=3	RS2_MOUSE	Rps2	31 kDa		unknown	7	9	6	0	0	0	12	9	11	3	0	0
40	TRUE	Empty	40S ribosomal protein S8 OS=Mus musculus OX=10090 GN=Rps8 PE=1 SV=2	RS8_MOUSE	Rps8	24 kDa		unknown	6	5	7	0	1	0	16	5	11	0	0	0
41	TRUE	Empty	60S ribosomal protein L15 OS=Mus musculus OX=10090 GN=Rpl15 PE=2 SV=4	RL15_MOUSE	Rpl15	24 kDa		unknown	7	5	7	0	0	0	12	6	10	0	0	1
42	TRUE	Empty	ATP-dependent RNA helicase DDX3X OS=Mus musculus OX=10090 GN=Ddx3x PE=1 SV=3	DDX3X_MOUSE	Ddx3x	73 kDa		unknown	0	1	3	0	0	0	18	12	12	0	0	0
43	TRUE	Empty	Obscurin OS=Mus musculus OX=10090 GN=Obscn PE=1 SV=2	OBSCN_MOUSE	Obscn	966 kDa		unknown	3	3	2	2	3	7	4	4	4	4	4	5
44	TRUE	Empty	40S ribosomal protein S29 OS=Mus musculus OX=10090 GN=Rps29 PE=1 SV=2	RS29_MOUSE	Rps29	7 kDa		unknown	5	5	7	1	0	1	8	5	8	3	1	0
45	TRUE	Empty	40S ribosomal protein S13 OS=Mus musculus OX=10090 GN=Rps13 PE=1 SV=2	RS13_MOUSE	Rps13	17 kDa		unknown	3	5	1	1	0	0	8	8	12	1	2	3
46	TRUE	Empty	Keratin, type II cytoskeletal 79 OS=Mus musculus OX=10090 GN=Krt79 PE=1 SV=2	K2C79_MOUSE	Krt79	58 kDa	TRUE	unknown	7	7	5	5	6	0	3	1	5	9	9	5
47	TRUE	Empty	40S ribosomal protein S23 OS=Mus musculus OX=10090 GN=Rps23 PE=1 SV=3	RS23_MOUSE	Rps23	16 kDa		unknown	4	7	4	0	0	1	7	8	7	1	1	1
48	TRUE	Empty	40S ribosomal protein S14 OS=Mus musculus OX=10090 GN=Rps14 PE=1 SV=3	RS14_MOUSE	Rps14	16 kDa		unknown	5	5	6	0	0	1	7	6	5	2	1	2
49	TRUE	Empty	60S ribosomal protein L28 OS=Mus musculus OX=10090 GN=Rpl28 PE=1 SV=2	RL28_MOUSE	Rpl28	16 kDa		unknown	6	5	4	0	0	0	9	4	8	0	0	2
50	TRUE	Empty	40S ribosomal protein S26 OS=Mus musculus OX=10090 GN=Rps26 PE=1 SV=3	RS26_MOUSE	Rps26	13 kDa		unknown	4	5	3	2	0	1	8	4	5	3	1	1
51	TRUE	Empty	U2 small nuclear ribonucleoprotein A' OS=Mus musculus OX=10090 GN=Snrpa1 PE=1 SV=2	RU2A_MOUSE	Snrpa1	28 kDa		unknown	0	0	0	4	2	4	5	3	7	6	2	4
52	TRUE	Empty	60S ribosomal protein L3 OS=Mus musculus OX=10090 GN=Rpl3 PE=1 SV=3	RL3_MOUSE	Rpl3	46 kDa		unknown	6	3	5	0	0	0	7	7	8	0	0	0
53	TRUE	Empty	Tropomyosin alpha-3 chain OS=Mus musculus OX=10090 GN=Tpm3 PE=1 SV=3	TPM3_MOUSE	Tpm3	33 kDa		unknown	2	2	1	1	3	4	4	2	2	4	4	2
54	TRUE	Empty	60S ribosomal protein L27 OS=Mus musculus OX=10090 GN=Rpl27 PE=1 SV=2	RL27_MOUSE	Rpl27	16 kDa		unknown	5	4	3	2	0	0	5	6	6	0	0	0
55	TRUE	Empty	Nucleolar RNA helicase 2 OS=Mus musculus OX=10090 GN=Ddx21 PE=1 SV=3	DDX21_MOUSE	Ddx21	94 kDa		unknown	1	3	4	0	0	0	10	5	7	0	0	0
56	TRUE	Empty	40S ribosomal protein S15a OS=Mus musculus OX=10090 GN=Rps15a PE=1 SV=2	RS15A_MOUSE	Rps15a	15 kDa		unknown	4	4	4	0	0	0	5	7	5	0	0	0
57	TRUE	Empty	60S ribosomal protein L24 OS=Mus musculus OX=10090 GN=Rpl24 PE=1 SV=2	RL24_MOUSE	Rpl24	18 kDa		unknown	4	2	3	0	0	0	8	5	7	0	0	0
58	TRUE	Empty	40S ribosomal protein S3a OS=Mus musculus OX=10090 GN=Rps3a PE=1 SV=3	RS3A_MOUSE	Rps3a	30 kDa		unknown	3	1	3	0	0	0	8	5	9	0	0	0
59	TRUE	Empty	Splicing factor, proline- and glutamine-rich OS=Mus musculus OX=10090 GN=Sfpq PE=1 SV=1	SFPQ_MOUSE	Sfpq	75 kDa	TRUE	unknown	3	5	2	1	0	1	5	3	4	2	0	2
60	TRUE	Empty	40S ribosomal protein S6 OS=Mus musculus OX=10090 GN=Rps6 PE=1 SV=1	RS6_MOUSE	Rps6	29 kDa		unknown	2	2	3	0	0	0	7	5	7	0	0	1
61	TRUE	Empty	60S ribosomal protein L23a OS=Mus musculus OX=10090 GN=Rpl23a PE=1 SV=1	RL23A_MOUSE	Rpl23a	18 kDa		unknown	3	3	4	0	0	0	7	6	4	0	0	0
62	TRUE	Empty	Histone H1.1 OS=Mus musculus OX=10090 GN=Hist1h1a PE=1 SV=2	H11_MOUSE	Hist1h1a	22 kDa	TRUE	unknown	11	0	8	0	0	0	22	16	16	0	0	0
63	TRUE	Empty	40S ribosomal protein S9 OS=Mus musculus OX=10090 GN=Rps9 PE=1 SV=3	RS9_MOUSE	Rps9	23 kDa		unknown	3	3	2	0	0	0	9	3	6	0	0	0
64	TRUE	Empty	U1 small nuclear ribonucleoprotein 70 kDa OS=Mus musculus OX=10090 GN=Snrnp70 PE=1 SV=2	RU17_MOUSE	Snrnp70	52 kDa		unknown	0	0	0	2	4	4	0	4	2	1	3	5
65	TRUE	Empty	Prothymosin alpha OS=Mus musculus OX=10090 GN=Ptma PE=1 SV=2	PTMA_MOUSE	Ptma	12 kDa		unknown	3	0	1	5	2	0	1	4	5	0	0	3
66	TRUE	Empty	60S ribosomal protein L14 OS=Mus musculus OX=10090 GN=Rpl14 PE=1 SV=3	RL14_MOUSE	Rpl14	24 kDa		unknown	2	3	4	0	0	0	6	2	7	0	0	0
67	TRUE	Empty	60S ribosomal protein L13a OS=Mus musculus OX=10090 GN=Rpl13a PE=1 SV=4	RL13A_MOUSE	Rpl13a	23 kDa		unknown	4	4	2	0	0	0	6	3	4	0	0	0
68	TRUE	Empty	Histone H2AX OS=Mus musculus OX=10090 GN=H2afx PE=1 SV=2	H2AX_MOUSE	H2afx	15 kDa	TRUE	unknown	16	20	14	0	0	0	31	20	22	0	0	0
69	TRUE	Empty	60S ribosomal protein L9 OS=Mus musculus OX=10090 GN=Rpl9 PE=2 SV=2	RL9_MOUSE	Rpl9	22 kDa		unknown	2	1	1	0	0	0	9	4	5	0	0	0
70	TRUE	Empty	40S ribosomal protein S11 OS=Mus musculus OX=10090 GN=Rps11 PE=1 SV=3	RS11_MOUSE	Rps11	18 kDa		unknown	2	3	2	0	0	0	6	2	5	0	0	0
71	TRUE	Empty	60S ribosomal protein L31 OS=Mus musculus OX=10090 GN=Rpl31 PE=1 SV=1	RL31_MOUSE	Rpl31	14 kDa		unknown	0	3	1	0	0	3	3	1	4	0	2	2
72	TRUE	Empty	60S ribosomal protein L37a OS=Mus musculus OX=10090 GN=Rpl37a PE=1 SV=2	RL37A_MOUSE	Rpl37a	10 kDa		unknown	1	3	1	1	0	0	4	3	4	1	0	0
73	TRUE	Empty	60S ribosomal protein L36a OS=Mus musculus OX=10090 GN=Rpl36a PE=1 SV=2	RL36A_MOUSE	Rpl36a	12 kDa		unknown	2	2	2	0	0	0	4	2	3	1	0	1
74	TRUE	Empty	60S ribosomal protein L35 OS=Mus musculus OX=10090 GN=Rpl35 PE=1 SV=1	RL35_MOUSE	Rpl35	15 kDa		unknown	2	3	1	0	0	0	4	4	2	0	0	1
75	TRUE	Empty	Keratin, type II cytoskeletal 2 epidermal OS=Mus musculus OX=10090 GN=Krt2 PE=1 SV=1	K22E_MOUSE	Krt2	71 kDa	TRUE	unknown	2	2	1	1	1	0	0	0	0	2	5	2
76	TRUE	Empty	60S ribosomal protein L8 OS=Mus musculus OX=10090 GN=Rpl8 PE=1 SV=2	RL8_MOUSE	Rpl8	28 kDa		unknown	3	0	1	0	0	0	4	2	6	0	0	0
77	TRUE	Empty	Heterogeneous nuclear ribonucleoprotein A3 OS=Mus musculus OX=10090 GN=Hnrnpa3 PE=1 SV=1	ROA3_MOUSE	Hnrnpa3	40 kDa		unknown	1	0	1	0	1	1	3	2	1	1	3	1
78	TRUE	Empty	40S ribosomal protein S5 OS=Mus musculus OX=10090 GN=Rps5 PE=1 SV=3	RS5_MOUSE	Rps5	23 kDa		unknown	2	3	1	0	0	0	4	1	4	0	0	0
79	TRUE	Empty	Adenomatous polyposis coli protein OS=Mus musculus OX=10090 GN=Apc PE=1 SV=1	APC_MOUSE	Apc	311 kDa		unknown	2	1	2	1	0	0	3	3	1	0	0	1
80	TRUE	Empty	60S ribosomal protein L30 OS=Mus musculus OX=10090 GN=Rpl30 PE=1 SV=2	RL30_MOUSE	Rpl30	13 kDa		unknown	1	1	2	0	0	0	4	3	3	0	0	0
81	TRUE	Empty	60S ribosomal protein L26 OS=Mus musculus OX=10090 GN=Rpl26 PE=1 SV=1	RL26_MOUSE	Rpl26	17 kDa		unknown	2	1	1	0	0	0	4	2	4	0	0	0
82	TRUE	Empty	40S ribosomal protein S7 OS=Mus musculus OX=10090 GN=Rps7 PE=2 SV=1	RS7_MOUSE	Rps7	22 kDa		unknown	1	0	0	0	0	0	6	4	3	0	0	0
83	TRUE	Empty	Bifunctional glutamate/proline--tRNA ligase OS=Mus musculus OX=10090 GN=Eprs PE=1 SV=4	SYEP_MOUSE	Eprs	170 kDa		unknown	3	1	1	0	0	0	2	2	3	1	0	0
84	TRUE	Empty	U1 small nuclear ribonucleoprotein A OS=Mus musculus OX=10090 GN=Snrpa PE=1 SV=3	SNRPA_MOUSE	Snrpa	32 kDa	TRUE	unknown	0	0	0	0	0	1	2	2	1	1	3	2
85	TRUE	Empty	60S ribosomal protein L10a OS=Mus musculus OX=10090 GN=Rpl10a PE=1 SV=3	RL10A_MOUSE	Rpl10a	25 kDa		unknown	2	2	3	0	0	0	2	1	2	0	0	0
86	TRUE	Empty	60S ribosomal protein L11 OS=Mus musculus OX=10090 GN=Rpl11 PE=1 SV=4	RL11_MOUSE	Rpl11	20 kDa		unknown	1	1	1	0	0	0	3	0	5	0	0	0
87	TRUE	Empty	60S ribosomal protein L18a OS=Mus musculus OX=10090 GN=Rpl18a PE=1 SV=1	RL18A_MOUSE	Rpl18a	21 kDa		unknown	1	1	1	0	0	0	3	2	2	0	0	0
88	TRUE	Empty	Nucleophosmin OS=Mus musculus OX=10090 GN=Npm1 PE=1 SV=1	NPM_MOUSE	Npm1	33 kDa		unknown	0	3	2	0	0	0	2	1	2	0	0	0
89	TRUE	Empty	40S ribosomal protein S20 OS=Mus musculus OX=10090 GN=Rps20 PE=1 SV=1	RS20_MOUSE	Rps20	13 kDa		unknown	1	1	0	0	0	0	4	2	2	0	0	0
90	TRUE	Empty	Ena/VASP-like protein OS=Mus musculus OX=10090 GN=Evl PE=1 SV=2	EVL_MOUSE	Evl	44 kDa		unknown	0	1	0	0	0	1	1	2	1	2	0	1
91	TRUE	Empty	40S ribosomal protein S30 OS=Mus musculus OX=10090 GN=Fau PE=1 SV=1	RS30_MOUSE	Fau	7 kDa		unknown	2	0	0	0	0	1	1	1	0	0	2	2
92	TRUE	Empty	Lymphocyte antigen 75 OS=Mus musculus OX=10090 GN=Ly75 PE=1 SV=2	LY75_MOUSE	Ly75	197 kDa		unknown	1	0	0	2	0	1	1	1	0	0	3	0
93	TRUE	Empty	Heterogeneous nuclear ribonucleoprotein K OS=Mus musculus OX=10090 GN=Hnrnpk PE=1 SV=1	HNRPK_MOUSE (+1)	Hnrnpk	51 kDa		unknown	0	0	0	0	0	0	3	1	2	1	0	1
94	TRUE	Empty	Pro-interleukin-16 OS=Mus musculus OX=10090 GN=Il16 PE=1 SV=3	IL16_MOUSE	Il16	141 kDa		unknown	0	0	0	0	0	2	0	0	0	2	0	4
95	TRUE	Empty	Myb-binding protein 1A OS=Mus musculus OX=10090 GN=Mybbp1a PE=1 SV=2	MBB1A_MOUSE	Mybbp1a	152 kDa		unknown	0	0	0	0	0	0	4	0	3	0	0	0
96	TRUE	Empty	Keratin, type I cytoskeletal 17 OS=Mus musculus OX=10090 GN=Krt17 PE=1 SV=3	K1C17_MOUSE	Krt17	48 kDa	TRUE	unknown	0	0	0	0	0	0	0	0	0	2	3	0
97	TRUE	Empty	Nucleolar and coiled-body phosphoprotein 1 OS=Mus musculus OX=10090 GN=Nolc1 PE=1 SV=1	NOLC1_MOUSE	Nolc1	74 kDa		unknown	0	0	0	0	0	0	2	0	3	0	0	0
98	TRUE	Empty	ATP synthase subunit alpha, mitochondrial OS=Mus musculus OX=10090 GN=Atp5f1a PE=1 SV=1	ATPA_MOUSE	Atp5f1a	60 kDa		unknown	2	0	0	0	0	0	0	0	0	0	0	0
END OF FILE
